# Rapid, Non-Destructive Visualization of α-Zein Expression and Grain Protein Concentration in Maize Using the *Floury2*-RFP Reporter Transgene

**DOI:** 10.64898/2026.05.05.723001

**Authors:** Catherine Li, Nicholas J. Heller, Christine Tiskevich, Stephen P. Moose

**Author notes:** **Correspondence** Stephen Moose.

## Abstract

Kernel composition traits in maize, including protein accumulation, are of broad interest. The amount of the most abundant proteins in maize endosperm, the α-zeins, can vary dramatically among genotypes and in response to soil nitrogen supply. Targeted reductions in α-zein accumulation can improve nitrogen utilization and the nutritional quality of maize grain but have traditionally required expensive and destructive phenotyping methods. The *Floury2*-RFP (*Fl2*-RFP) reporter gene enables rapid, non-destructive visualization of α-zein accumulation in individual maize kernels under white light. This feature is due to the high expression level programmed by the *Fl2* promoter, the stability of zein proteins, and the use of monomeric RFP, which emits fluorescence without the need for multimerization. This study aimed to develop a method to quickly document and quantify *Fl2*-RFP accumulation using camera or smartphone images of either ears or shelled kernels. Results show images of shelled kernels processed with FIJI software capture the *Fl2*-RFP reporter phenotype better than images of ears. *Fl2*-RFP confirms the strong maternal control of α-zein accumulation and, like grain protein concentration, responds to soil nitrogen supply. The *Fl2*-RFP phenotyping pipeline effectively quantified *Fl2*-RFP accumulation by color features from both camera and smartphone images. Smartphone imaging of *Fl2*-RFP in a diverse population of inbreds followed by elastic net regression of extracted image features predicted kernel protein concentration, as measured by near-infrared spectroscopy, with moderate accuracy (*R*^2^ = 0.68, MAE = 0.76, RMSE = 0.93). The spectral features that were most predictive of kernel protein concentration varied depending on whether the background endosperm color was white or yellow. The integrated analysis of *Fl2*-RFP intensity and grain protein concentration indicates genetic variation for kernel protein accumulation and N-responsiveness that is distinct from the well-studied α-zeins. Our findings highlight the *Fl2*-RFP reporter gene as a valuable tool for investigating the genetic complexity of grain protein concentration and associated traits in maize.
