## Supplementary material for "Rapid, Non-Destructive Visualization of α-Zein Expression and Grain Protein Concentration in Maize Using the *Floury2*-RFP Reporter Transgene": Elastic Net Predictions.xlsx

### Sheet: elasticnet_predictions
cv <- cv.glmnet(x, y, alpha = 0.15, nfolds = 43, standardize = TRUE) preds <- predict(cv, newx = x, s = "lambda.min")
ID	Endosperm Color	Predicted Protien %	Predicted Protein Content 25 kernels (g)
117904	Yellow	11.0891	0.639613
117905	Yellow	13.3342	0.723431
117906	Yellow	12.6111	0.555017
117907	White	12.8145	0.715793
117908	White	12.8179	0.875277
117909	White	13.1765	0.935566
117910	Yellow	13.032	0.947138
117911	Yellow	13.3157	0.887001
117912	Yellow	12.0084	0.801337
117914	White	12.0224	0.732019
117915	White	11.0977	0.582414
117917	Yellow	12.3427	0.606944
117918	White	13.0268	0.712386
117919	Yellow	13.8568	0.93723
117920	White	10.4564	0.937857
117921	White	11.0521	0.639424
117923	White	13.6938	1.09049
117924	White	11.1903	0.897638
117926	White	12.0625	0.730826
117927	White	10.5087	0.602339
117928	White	11.1962	0.455768
117929	White	11.6725	0.603848
117930	White	11.2467	0.617605
117931	Yellow	11.9184	0.68593
117932	Yellow	11.5944	0.795072
117933	Yellow	10.7502	0.77613
117934	White	12.8354	0.887053
117935	Yellow	11.7544	0.770588
117936	White	11.4157	0.577629
117937	White	10.59	0.612363
117939	Yellow	12.8022	0.892819
117940	White	11.5537	0.9363
117941	White	10.4503	0.987906
117942	White	11.0613	0.982746
117943	White	12.174	1.13391
117944	Yellow	11.5583	0.802121
117945	Yellow	10.0433	0.761787
117946	White	9.85993	0.90737
117947	White	10.1834	1.01913
117948	White	13.0387	0.798584
117949	Yellow	11.0958	0.804503
117950	White	13.0102	0.850998
117951	White	10.0453	0.744246
