## Supplementary material for "Rapid, Non-Destructive Visualization of α-Zein Expression and Grain Protein Concentration in Maize Using the *Floury2*-RFP Reporter Transgene": Table S1

### Sheet: Sheet1
Table S1. correlations of image extracted features to grain protein concentration measured by NIR, categorized by imaging device and endosperm color.
Phone White	Trait	Cam White	Trait	Phone Yellow	Trait	Cam Yellow	Trait	Phone Both	Trait	Cam Both	Trait	Phone/Cam	Trait
-0.678469	Mode_LAB_L	-0.654354	Mean_RGB_G	-0.742663	StdDev_RGB_G	-0.587044	StdDev_RGB_G	-0.609334	Mean_LAB_L	-0.554151	Mean_RGB_G	-0.465057	Max_HSB_B
-0.645725	Mean_RGB_G	-0.643889	Mean_LAB_L	-0.724626	StdDev_LAB_L	-0.550911	Max_RGB_B	-0.609197	Mode_LAB_L	-0.540487	Mean_LAB_L	-0.465057	Max_RGB_R
-0.638818	Mean_LAB_L	-0.580905	Solidity	-0.683942	Max_RGB_G	-0.521246	Max_RGB_G	-0.604209	Mean_RGB_G	-0.478686	Max_LAB_L	-0.101721	Mode_HSB_B
-0.629433	Mode_RGB_G	-0.578871	Mode_LAB_L	-0.676027	Max_LAB_L	-0.515682	Max_HSB_H	-0.543169	Mode_RGB_G	-0.477021	Max_RGB_G	-0.101721	Mode_RGB_R
-0.519134	Solidity	-0.577183	Mode_RGB_G	-0.674403	Mean_HSB_B	-0.512139	Aspect_Ratio	-0.444366	Mean_HSB_B	-0.455193	StdDev_LAB_L	-0.0896787	StdDev_HSB_B
-0.50581	Mode_RGB_B	-0.565286	Mean_RGB_B	-0.674403	Mean_RGB_R	-0.497016	Max_LAB_L	-0.444366	Mean_RGB_R	-0.453918	Mode_RGB_G	-0.0869807	StdDev_RGB_R
-0.461887	StdDev_LAB_B	-0.559306	Mode_RGB_B	-0.660978	Max_RGB_B	-0.493974	StdDev_LAB_L	-0.384626	Mode_HSB_B	-0.436576	Mode_LAB_L	0.119041	Max_LAB_L
-0.437448	Mean_RGB_B	-0.515785	Mode_HSB_B	-0.656991	Mode_HSB_B	-0.401414	Min_RGB_B	-0.384626	Mode_RGB_R	-0.4316	Mean_HSB_B	0.181068	Mean_RGB_R
-0.393948	Max_LAB_B	-0.515785	Mode_RGB_R	-0.656991	Mode_RGB_R	-0.39586	Area	-0.35406	Mean_RGB_B	-0.43123	Mean_RGB_R	0.181661	Mean_HSB_B
-0.392988	Area	-0.509692	Mean_HSB_B	-0.6007	Mean_LAB_L	-0.340902	Mean_RGB_B	-0.326226	Mode_RGB_B	-0.416353	Max_RGB_B	0.235077	Max_RGB_G
-0.342469	Mean_HSB_B	-0.509285	Mean_RGB_R	-0.559672	Max_HSB_B	-0.287501	Mode_HSB_H	-0.293357	Area	-0.414263	Mode_HSB_B	0.28881	StdDev_LAB_L
-0.342469	Mean_RGB_R	-0.505228	Max_LAB_L	-0.559672	Max_RGB_R	-0.283197	Mean_HSB_H	-0.269165	Max_RGB_G	-0.414263	Mode_RGB_R	0.394622	Mode_HSB_H
-0.319806	Circ_RGB_R	-0.488023	Max_RGB_G	-0.528933	Mean_RGB_G	-0.250442	Mean_RGB_G	-0.264874	Solidity	-0.408727	Mean_RGB_B	0.413726	Max_HSB_H
-0.270041	Mode_HSB_B	-0.477534	StdDev_RGB_B	-0.522699	StdDev_HSB_B	-0.248348	Mean_LAB_L	-0.259597	Max_LAB_L	-0.400558	StdDev_RGB_G	0.460744	Max_RGB_B
-0.270041	Mode_RGB_R	-0.455959	StdDev_LAB_L	-0.522699	StdDev_RGB_R	-0.178341	StdDev_HSB_H	-0.236518	Max_RGB_B	-0.378601	Mode_RGB_B	0.470031	StdDev_RGB_G
-0.188023	Mode_HSB_H	-0.452978	Circ_RGB_R	-0.513106	Aspect_Ratio	-0.173111	Mode_LAB_B	-0.23245	Aspect_Ratio	-0.374083	Area	0.522989	Min_LAB_B
-0.169246	Min_HSB_H	-0.437274	StdDev_RGB_R	-0.497014	Mean_RGB_B	-0.166866	Mean_HSB_B	-0.219402	StdDev_RGB_G	-0.37138	Solidity	0.528469	Min_LAB_L
-0.163306	Aspect_Ratio	-0.434549	StdDev_HSB_B	-0.432141	Mode_LAB_L	-0.166368	Mean_RGB_R	-0.217139	StdDev_LAB_L	-0.36098	Max_HSB_B	0.536598	StdDev_RGB_B
-0.134333	StdDev_RGB_B	-0.42615	Max_HSB_B	-0.344198	Min_RGB_B	-0.159716	StdDev_LAB_A	-0.176188	Mode_HSB_H	-0.36098	Max_RGB_R	0.541066	Min_HSB_B
-0.127921	Mean_LAB_B	-0.42615	Max_RGB_R	-0.301493	Mode_RGB_G	-0.151814	StdDev_RGB_B	-0.138317	Max_HSB_B	-0.359134	StdDev_RGB_R	0.553996	Min_RGB_R
-0.0968866	Max_HSB_S	-0.417369	StdDev_LAB_B	-0.270876	StdDev_HSB_H	-0.120457	StdDev_RGB_R	-0.138317	Max_RGB_R	-0.356415	StdDev_RGB_B	0.562911	Min_HSB_H
-0.0885026	Mean_HSB_H	-0.380113	Max_RGB_B	-0.183215	Mode_RGB_B	-0.11601	StdDev_HSB_B	-0.128651	Circ_RGB_R	-0.356096	StdDev_HSB_B	0.584758	Min_LAB_A
-0.0690565	StdDev_LAB_L	-0.357215	Area	-0.174726	StdDev_RGB_B	-0.11361	Max_HSB_B	-0.125573	StdDev_RGB_B	-0.239944	Max_HSB_H	0.596289	Min_HSB_S
-0.0530775	StdDev_RGB_G	-0.343034	StdDev_RGB_G	-0.172775	Mode_LAB_B	-0.11361	Max_RGB_R	-0.124673	StdDev_LAB_B	-0.237676	Circ_RGB_R	0.674136	Mode_LAB_L
-0.0513455	Max_RGB_G	-0.326428	Min_RGB_G	-0.172313	Mean_HSB_H	-0.081928	Mode_HSB_B	-0.101985	Mean_HSB_H	-0.212703	Aspect_Ratio	0.716779	Mean_HSB_H
-0.048443	Mode_LAB_B	-0.310879	Max_LAB_B	-0.148504	StdDev_LAB_A	-0.081928	Mode_RGB_R	-0.098479	Max_LAB_B	-0.200673	Min_RGB_B	0.739368	Mean_LAB_L
-0.0398981	Max_LAB_L	-0.221108	Min_HSB_H	-0.0863181	Mode_HSB_H	-0.0521935	Mode_HSB_S	-0.0175754	Min_RGB_B	-0.156239	Min_RGB_G	0.742697	StdDev_HSB_H
-0.0231349	Min_RGB_G	-0.136666	Aspect_Ratio	-0.0685056	Area	-0.0180108	Mode_RGB_G	-0.00890724	Min_HSB_H	-0.129017	StdDev_LAB_B	0.769165	Min_RGB_G
0.00986123	Max_RGB_B	-0.133913	Min_RGB_B	0.000805119	Mode_HSB_S	0.00928927	Max_LAB_A	0.0025206	StdDev_RGB_R	-0.0410722	Max_LAB_B	0.786203	Mode_RGB_G
0.049448	Max_HSB_B	-0.0486062	Mean_LAB_B	0.0111651	Max_LAB_A	0.0319206	Solidity	0.00252098	StdDev_HSB_B	-0.00345632	StdDev_HSB_H	0.834754	Mean_RGB_G
0.049448	Max_RGB_R	-0.00483661	Max_HSB_H	0.0135978	Max_HSB_H	0.0339115	Mode_RGB_B	0.0047818	Mode_LAB_B	0.00596125	Mean_HSB_H	0.859503	Mode_RGB_B
0.066748	Min_HSB_S	0.0281087	Mode_LAB_B	0.0160069	Mean_LAB_B	0.0386327	Mode_LAB_L	0.00950605	Mean_LAB_B	0.0298736	Mode_HSB_H	0.88271	Area
0.112694	StdDev_HSB_S	0.0315075	Min_LAB_L	0.0515775	Solidity	0.106643	StdDev_HSB_S	0.0530413	Max_HSB_H	0.0388522	Mode_LAB_B	0.896316	Circularity
0.135801	Max_HSB_H	0.0659186	Mean_HSB_H	0.136905	StdDev_LAB_B	0.146966	Mean_LAB_B	0.0725363	StdDev_HSB_H	0.0663435	Mean_LAB_B	0.898324	Min_RGB_B
0.136071	StdDev_HSB_H	0.0894735	StdDev_HSB_H	0.156569	Circ_RGB_R	0.155976	StdDev_LAB_B	0.111346	Max_HSB_S	0.160794	Min_LAB_L	0.928724	Mean_RGB_B
0.139002	StdDev_RGB_R	0.0899014	Mode_HSB_H	0.163821	Min_HSB_H	0.223198	Mean_LAB_A	0.118772	Min_RGB_G	0.185662	StdDev_HSB_S	0.933506	StdDev_LAB_B
0.139002	StdDev_HSB_B	0.133202	Min_HSB_S	0.198452	Max_LAB_B	0.228351	Mode_LAB_A	0.164076	StdDev_HSB_S	0.211599	Min_HSB_S	0.944248	Max_HSB_S
0.178388	Roundness	0.145577	Min_HSB_B	0.207404	Mean_LAB_A	0.258571	Min_LAB_A	0.234841	Min_HSB_S	0.215697	Min_HSB_B	0.945253	Mode_LAB_A
0.205538	Min_LAB_A	0.152286	Roundness	0.225251	StdDev_HSB_S	0.259918	Mean_R/G	0.24776	Roundness	0.227199	Roundness	0.955897	Solidity
0.217289	Min_LAB_B	0.170011	Min_RGB_R	0.283534	Mean_R/G	0.270951	Circ_RGB_R	0.248373	Mode_HSB_S	0.227567	Max_HSB_S	0.961924	Mode_HSB_S
0.336718	Min_RGB_B	0.190779	Max_HSB_S	0.301081	Mean_HSB_S	0.274231	Max_LAB_B	0.270552	Mean_HSB_S	0.234981	Min_HSB_H	0.964844	Mean_HSB_S
0.348089	Mean_HSB_S	0.234452	StdDev_HSB_S	0.390578	Max_HSB_S	0.289027	Min_RGB_G	0.280368	Min_LAB_B	0.246046	Min_RGB_R	0.96522	Max_LAB_A
0.375823	Mode_LAB_A	0.284754	Min_LAB_A	0.395774	Min_LAB_B	0.331639	Mean_HSB_S	0.295105	StdDev_LAB_A	0.254034	Min_LAB_A	0.965911	Mean_LAB_B
0.429158	Min_HSB_B	0.296349	Min_LAB_B	0.402452	Mode_LAB_A	0.402437	Min_HSB_B	0.320349	Min_LAB_A	0.285218	StdDev_LAB_A	0.966021	Max_LAB_B
0.42933	Min_RGB_R	0.397348	Mode_LAB_A	0.47303	Min_RGB_G	0.411129	Min_HSB_S	0.390003	Mode_LAB_A	0.31639	Mode_HSB_S	0.966074	Mode_LAB_B
0.432258	StdDev_LAB_A	0.430936	StdDev_LAB_A	0.539723	Roundness	0.415539	Max_HSB_S	0.394899	Max_LAB_A	0.357563	Mean_HSB_S	0.976199	StdDev_HSB_S
0.459462	Mode_HSB_S	0.49329	Mean_HSB_S	0.54965	Min_HSB_S	0.448566	Min_LAB_L	0.464565	Min_HSB_B	0.364538	Mode_LAB_A	0.981313	Mean_LAB_A
0.46089	Min_LAB_L	0.506044	Max_LAB_A	0.555068	Min_HSB_B	0.464629	Min_RGB_R	0.464682	Min_RGB_R	0.369428	Max_LAB_A	0.981417	StdDev_LAB_A
0.519904	Max_LAB_A	0.54468	Mean_LAB_A	0.555068	Min_RGB_R	0.536552	Roundness	0.471178	Mean_LAB_A	0.380924	Min_LAB_B	0.991405	Mean_R/G
0.550534	Mean_LAB_A	0.597034	Mode_HSB_S	0.587053	Min_LAB_L	0.554156	Min_LAB_B	0.486617	Min_LAB_L	0.462213	Mean_LAB_A	0.998568	Aspect_Ratio
0.598495	Mean_R/G	0.634665	Mean_R/G	0.654031	Min_LAB_A	0.560538	Min_HSB_H	0.514005	Mean_R/G	0.538693	Mean_R/G	0.998645	Roundness
